# Alternative splicing dynamics during human cardiac development *in vivo* and *in vitro*

**DOI:** 10.1101/2025.03.21.642423

**Authors:** Beatriz Gomes-Silva, Marta Furtado, Marta Ribeiro, Sandra Martins, Maria Teresa Carvalho, André Ventura-Gomes, Henrike Maatz, Pragati Nalinkumar Parakkat, Michael Gotthardt, Rosina Savisaar, Maria Carmo-Fonseca

**Author notes:** These authors have contributed equally to the work (Beatriz Gomes-Silva, Marta Furtado). Corresponding author: M. Carmo-Fonseca.

## Abstract

Cardiomyocytes differentiated *in vitro* from human induced pluripotent stem cells (iPSC-CMs) are increasingly used in studies of disease mechanisms, drug development, toxicity testing, and regenerative medicine. Alternative splicing (AS), a crucial mechanism for regulating gene expression during development, plays a pivotal role in cardiac differentiation and maturation. However, the extent to which iPSC-CMs recapitulate native cardiac splicing patterns remains poorly understood. Here, we provide a comprehensive temporal map of AS regulation during human cardiac development. In addition to the major splicing changes occurring perinatally, we identify finely tuned prenatal splicing transitions. iPSC-derived cardiomyocytes globally recapitulate the transcriptome of prenatal cardiomyocytes, yet their splicing profiles remain heterogeneous, with certain events reflecting early embryonic patterns and others resembling those of later-stage heart development. Moreover, we uncover altered splicing events in iPSC-CMs, including mis-splicing of splicing factors. In conclusion, we present a resource of AS dynamics throughout human cardiac development and a catalog of splicing markers to assess cardiomyocyte maturation *in vitro*. Our findings provide critical insights into the limitations of iPSC-CM models and their utility in cardiovascular research.
