## Supplementary material for "Alternative splicing dynamics during human cardiac development *in vivo* and *in vitro*": Table S1

### Sheet: Bulk RNA-seq
Bulk RNA-seq
	Total Read Counts	Processed Read Counts	Uniquely mapped reads	Uniquely mapped reads (%)
iPSC-D	82715016	82022464	77197185	94.12
iPSC-G	91864255	91525330	85315353	93.22
iPSC-T	83456425	82715736	77354699	93.52
Single-cell RNA-seq
iPSC-T		Before Filtering	After Filtering
	Number of Cells	8536	6783
	Total Number of Reads	202544724	184193016
	Mean Reads per Cell	23728	27155
	Median UMI Counts per Cell	21822	23970
	Median Genes per Cell	4626	4908
iPSC-D		Before Filtering	After Filtering
	Number of Cells	4283	3516
	Total Number of Reads	96006517	92823424
	Mean Reads per Cell	22405	26400
	Median UMI Counts per Cell	21312	24047
	Median Genes per Cell	5003	5373
