## Supplementary material for "Alternative splicing dynamics during human cardiac development *in vivo* and *in vitro*": Table S7

### Sheet: pct0_logfc05
gene	avg_log2FC	% CMs	% other cell types	adjusted p-value
MYL7	5.77941	100	62	0
NPPA	5.66824	93	44.8	0
ACTC1	5.42282	100	46.5	0
TNNC1	5.30672	99.9	35.6	0
TNNT2	5.16533	100	37.2	0
MYL4	4.96841	99.9	36.2	0
MYL2	4.80415	59.9	17.9	0
MYL3	4.79657	78	26.2	0
MYH7	4.78272	69.8	15.8	0
TTN	4.78095	99.5	17.6	0
TNNI1	4.75955	99.9	29.3	0
TNNI3	4.29217	98.4	17.1	0
MYH6	4.26423	61.2	13.4	0
CSRP3	4.14791	99.3	16	0
TPM1	4.08523	100	90.5	0
MB	3.54753	93.7	9.1	0
PLN	3.50748	97.3	13.1	0
FABP3	3.36049	96.9	13	0
SORBS2	3.25985	98.5	21.7	0
HSPB7	3.25747	98.4	12.6	0
NEBL	3.20007	98.8	8.4	0
CKM	3.10004	91.3	6.7	0
SMPX	3.08624	97.7	7.3	0
CRYAB	2.96683	98.9	53	0
SLC8A1	2.96156	98.1	21.2	0
SLC25A4	2.95892	98	29.5	0
AC020909.2	2.95296	97.3	13.9	0
LDB3	2.90397	97.6	6.6	0
PGAM2	2.88021	95.1	6.7	0
DES	2.81014	96.8	31.2	0
PAM	2.76408	83.1	35.4	0
ACTN2	2.74921	96.2	6.8	0
ANKRD1	2.7447	70.1	3.7	0
ATP2A2	2.67436	94.3	35.2	0
TCAP	2.51064	86.6	5.8	0
FHL2	2.49188	86	34.6	0
HSPB3	2.48169	93.4	6.2	0
SH3BGR	2.48164	94	13	0
MYBPC3	2.45333	93.9	9.3	0
MYOZ2	2.44105	93.4	5.4	0
NPPB	2.41531	31.3	4.9	0
COX6A2	2.41224	78.4	3.4	0
MYL9	2.40827	99.8	78.6	0
TECRL	2.36054	94.2	9.9	0
MDH1	2.29281	98.5	66.2	0
EMC10	2.27395	96.5	67.5	0
PDLIM5	2.27125	96.8	27.3	0
ENO3	2.26985	87.2	6	0
FITM1	2.25659	90.1	4.4	0
PPP1R12B	2.20749	90.1	26	0
RRAD	2.20439	82.6	6	0
MT-ND1	2.20118	99.3	99.1	0
FGF12	2.13134	82.3	4.9	0
MT-ND4	2.11509	99.5	99.8	0
MT-CO1	2.10888	99.5	99.9	0
MYOM1	2.01977	88	5.8	0
POPDC2	2.01225	88.3	4.7	0
CHCHD10	2.01191	98.3	64.9	0
HSPB1	1.99996	99.9	95.3	0
HACD1	1.98559	89.9	10.3	0
COX5A	1.96361	98.5	78	0
COX7B	1.96022	99.2	91.2	0
MT-ND3	1.95445	99.3	99.3	0
MT-CO2	1.93035	99.5	99.8	0
COX7A1	1.90555	95.1	67.6	0
BANCR	1.90219	57.7	2.5	0
NKX2-5	1.90073	85.5	2.9	0
MT-ATP6	1.87351	99.5	99.8	0
LGALS3	1.87085	85.9	35.8	0
MYH7B	1.86473	83	4.3	0
MT-CO3	1.86126	99.5	99.8	0
NEXN	1.83901	93.9	41.4	0
EEF1A2	1.82515	82.8	4.3	0
TRDN	1.77377	82.4	2	0
CASQ2	1.74949	77.9	6.3	0
SYNPO2L	1.73972	74.5	2.9	0
MT-CYB	1.73617	99.4	99.8	0
RYR2	1.71324	81.5	7	0
COX5B	1.69293	99.4	93.2	0
ATP5MC3	1.69116	99.2	92.1	0
MT-ND2	1.6911	99.3	99.6	0
ALDOC	1.6694	76.8	8.2	0
PPP1R1A	1.63382	71.4	3.1	0
SMYD1	1.62644	77.2	2.8	0
RBM24	1.6116	80.9	5.8	0
MLF1	1.60762	86.7	27.4	0
LMO7	1.60582	83.9	13.6	0
TRIM55	1.59796	77.2	2.3	0
PFKP	1.5925	82.1	15.8	0
MGST3	1.56423	98	84.3	0
LAPTM4B	1.53472	93.8	58.6	0
COX7C	1.52665	99.9	99.3	0
MT-ND5	1.5072	98.6	90.3	0
CRIP2	1.50304	97.9	64.6	0
ATP5MC1	1.49265	94	69.9	0
NDUFA1	1.48923	98.8	88.8	0
CYCS	1.47967	96.2	70.2	0
MTUS2	1.47431	74.7	2.5	0
RAMP1	1.46778	75.1	7.3	0
LINC00881	1.45852	70.9	3.6	0
TMOD1	1.45057	77.9	4.4	0
NREP	1.45023	97.8	82.2	0
PDE4DIP	1.44436	80.5	13.8	0
FILIP1	1.44281	92.8	49.6	0
ATP5F1B	1.43162	98.9	88.5	0
COX6C	1.42257	99.4	97.4	0
SNTA1	1.42103	79.2	11.4	0
SELENOW	1.41645	98.2	82.6	0
NDUFS6	1.41235	97.2	79.3	0
BNIP3	1.40475	84.5	41.9	0
PPP1R14C	1.40205	75.8	5.7	0
HAND2-AS1	1.38027	76	15.1	0
ADPRHL1	1.37615	71.4	2.6	0
COX6B1	1.36579	99.2	96	0
HSPB2	1.36195	89.3	40.3	0
DSP	1.35938	73.5	6.6	0
MT-ND4L	1.3586	89.5	50.4	0
CORIN	1.34486	68.7	2.9	0
CMYA5	1.34094	67.1	6.9	0
TSTD1	1.32891	77.5	18	0
COX8A	1.32247	98.6	92.7	0
NDUFB1	1.31704	97.7	85.9	0
TRIM63	1.30979	69.8	2.3	0
NAV1	1.2996	59.1	18.4	0
CISD1	1.29473	83.4	32.9	0
ATP5PF	1.29106	98.9	94.3	0
CKMT2	1.28547	62.5	2	0
UNC45B	1.28484	69.1	2	0
MAP3K20	1.28125	86.8	37.6	0
UQCR10	1.27979	97.9	87.9	0
MYLK3	1.27325	64.3	2.3	0
SH3RF2	1.27239	63	2.1	0
PRDX2	1.27149	97.1	81.2	0
CDH2	1.25264	86.7	36.8	0
GAPDH	1.24339	99.9	99.7	0
PRKAG2	1.24084	59.5	7.3	0
BVES	1.24048	64.7	3.6	0
MYZAP	1.23269	69.4	5.4	0
UGP2	1.22835	89.4	51.4	0
TGM2	1.22729	74.4	20.9	0
RBM20	1.22009	66.8	3.2	0
UQCRB	1.2193	99.7	99	0
PERP	1.21859	70.2	6.6	0
TCEA3	1.21528	71.3	9.4	0
SVIL	1.21506	87.8	44.6	0
APOBEC2	1.21032	65.2	1.9	0
RNF207	1.20317	67.8	6.8	0
NDUFA4	1.19832	99.6	98	0
GJA1	1.19535	56.6	9.2	0
HINT1	1.1935	97.1	81.1	0
CAP2	1.19078	77.1	20.8	0
GOT1	1.17832	73.5	19.8	0
FAM162A	1.17498	77.4	31.2	0
FBXO32	1.17489	57.4	8.3	0
ATP5ME	1.17257	99	95.3	0
PKP2	1.13549	65.2	9.4	0
ATP5PD	1.13231	96.3	83.7	0
NDUFB9	1.12669	95.6	80	0
UQCRH	1.11883	98.8	96.3	0
UQCRQ	1.11861	98.3	93.5	0
ACTA1	1.11748	8.5	0.9	0
TRDN-AS1	1.11729	50.2	1.2	0
NMRK2	1.1148	51.9	1.7	0
MRPL41	1.11082	88.9	58.9	0
COL2A1	1.10833	29.6	3.3	0
MYOCD	1.1022	61.8	5.5	0
ATP5F1A	1.09651	98.2	90	0
UQCR11	1.09241	98.4	94.5	0
ITGB1BP2	1.08636	61.2	1.9	0
NDUFB2	1.08046	98	89.8	0
EIF1B	1.08027	91	73.6	0
NDUFV3	1.0796	83.7	42.2	0
KTN1	1.07522	95.3	75.2	0
GPI	1.07304	81.9	41	0
CRIP1	1.06782	89.2	38.5	0
ATP5MD	1.06119	98.6	95.2	0
CCDC141	1.05694	58.7	2.8	0
BMP5	1.05537	64	8.2	0
TPI1	1.05271	98.4	93.2	0
FLNC	1.05126	67	16.2	0
HAND2	1.0491	70.3	24.1	0
COX4I1	1.04863	99.4	98.4	0
COX17	1.04363	84	47.8	0
ETFB	1.03575	85.3	51.2	0
PKM	1.02341	96.7	82.9	0
PRKAA2	1.02079	58.1	3.1	0
ASAH1	1.02079	86.2	50.7	0
ATP1B1	1.02015	80.2	43.9	0
SLC4A3	1.01633	58.2	3.3	0
RBM38	1.01395	60.7	7.5	0
TACC2	1.01011	60.9	8.2	0
MPC1	1.0039	80.1	46.6	0
CYC1	1.00212	89.1	63.6	0
NDUFB3	0.999707	91.7	68.6	0
NDUFA13	0.998937	97.7	90.3	0
EMP2	0.998846	81.7	47.4	0
LRRC10	0.99777	51.3	1.4	0
ACO2	0.997737	75	33	0
NDUFC1	0.992091	92.4	68.8	0
GJA5	0.992056	45.2	5.3	0
LMOD2	0.991532	53.3	1.3	0
UQCRFS1	0.991477	91	68.5	0
NDUFS5	0.989907	98.7	95.2	0
PTP4A3	0.989905	67.1	16.3	0
CFL2	0.98892	77.1	37	0
MTUS1	0.986559	74.5	24.2	0
PPP1R3C	0.985088	69.3	21.4	0
TBX5	0.983395	52	9.2	0
VDAC2	0.983344	94.5	80.6	0
NDUFAB1	0.982578	93.1	76.3	0
SRL	0.976988	54.8	3	0
ADCY5	0.973933	53.3	5.4	0
SCP2	0.970677	85.4	59.8	0
ECI1	0.970662	72.6	33.1	0
PDK1	0.968662	60.2	9.4	0
PLEKHA7	0.962455	53.5	2.3	0
NDUFA8	0.961555	85.1	54.9	0
EPHA4	0.952823	36.5	5.7	0
MCRIP2	0.944965	60.1	8	0
ATP5PO	0.944236	97.8	94.1	0
ATP5MPL	0.936135	98.9	96	0
ATP5F1D	0.921476	97.3	90.5	0
XIRP1	0.919349	51.4	1.2	0
FHOD3	0.915822	56.9	5.3	0
SDHA	0.913474	71.9	32.5	0
ALPK2	0.911569	52.3	1.8	0
POPDC3	0.911514	54.1	1.3	0
UQCRC1	0.909149	82	51.5	0
NDUFA3	0.908221	94.1	78.8	0
MITF	0.907375	56	6.3	0
MMP15	0.907231	60.1	13	0
NES	0.892563	75.7	48.2	0
HIGD2A	0.890353	93.1	79.6	0
PDHA1	0.8872	72.5	35.9	0
PALLD	0.885853	82.6	47	0
IDH2	0.883465	89.1	67.9	0
QKI	0.883138	86.7	57.5	0
RBPMS2	0.879835	61.1	14	0
SSPN	0.875666	71.1	34.3	0
ACOT11	0.872863	52.4	5.8	0
GPR22	0.8704	46.4	1.1	0
LIMS2	0.865438	60.9	13.5	0
LDHB	0.863976	98.8	95.1	0
AGL	0.863912	57.9	12.3	0
NDUFA6	0.863323	92.4	76.4	0
FAM189A2	0.862523	49.3	3.2	0
AC147651.1	0.859967	51.4	3.5	0
NDUFS7	0.859549	88.5	65.9	0
PLCXD3	0.857625	48.6	3.8	0
NDUFB10	0.855543	94	79.9	0
NDUFA11	0.855271	97.1	91.7	0
SLC38A1	0.853529	54	7.2	0
DKK3	0.85024	69.6	61.3	0
LDHA	0.849665	92.9	84.6	0
ATP5F1C	0.849254	94.7	86.4	0
SLC25A3	0.840251	98.8	96.1	0
USP28	0.838649	56.6	10.5	0
EZR	0.833849	70	26.5	0
LMOD3	0.832196	44.4	1.9	0
SLC27A6	0.831967	41.3	1.9	0
ADAMTS6	0.829829	52	13.4	0
MINOS1	0.829795	94	82.5	0
SPEG	0.829726	53.9	8.8	0
NDUFA12	0.827024	91.4	75.2	0
ATP5MF	0.826984	96.7	90.3	0
PCBD1	0.825089	72.4	34.7	0
CORO6	0.822662	51	3.4	0
RBP7	0.819723	44.6	6.1	0
ALDOA	0.817562	64.7	26.1	0
LBH	0.817242	56	39.8	0
ARL6IP5	0.815425	85.6	58.3	0
SIPA1L2	0.814125	59	14.4	0
CNN1	0.813821	54.9	21.5	0
NR2F1	0.811857	33.2	9	0
RHOQ	0.810214	67.7	32	0
MEF2A	0.80793	69.8	31.9	0
MYOM2	0.806496	38	4.1	0
LAD1	0.806047	35.6	0.9	0
NIPSNAP2	0.803605	76.2	45.6	0
LRRC39	0.802896	47.6	2.1	0
NNT	0.802245	60.7	21.7	0
SMIM30	0.794321	81.9	53.9	0
COX7A2	0.792975	98	96.2	0
COX20	0.79277	76.4	46	0
SFRP1	0.792373	81.9	45.7	0
HSF1	0.79191	64.9	33.6	0
ACAT1	0.783984	69.9	36.5	0
ATP1A1	0.782459	73.7	42.1	0
ATP5IF1	0.778771	91.8	76.8	0
PYGB	0.778285	54.9	15.7	0
PPP1R16A	0.776261	56.1	14	0
FRMD3	0.77574	54.5	14.1	0
KCNH2	0.772282	46.1	2.6	0
FMC1	0.772278	73.3	39.6	0
HRH2	0.771191	47.8	5	0
COX14	0.768086	75.5	45.4	0
RNF115	0.767891	67.9	33.2	0
ADAMTS8	0.76759	33.2	3.2	0
CLGN	0.766898	44.9	2.6	0
PFKM	0.764032	60	20.8	0
ATP13A3	0.762831	56.4	18.1	0
ZNF106	0.760468	71.2	40.9	0
ATP5MG	0.758713	99	98.3	0
SYNGR2	0.755835	55	10.7	0
CACNA1C	0.754774	51.1	11	0
MDH2	0.752236	88.8	72.1	0
AKAP6	0.749582	46.1	2.7	0
NDUFB5	0.747408	89.3	74.3	0
BMP7	0.745803	44.4	1.3	0
NDUFB4	0.74378	94.9	87.7	0
PTTG1	0.743681	36	23.6	0
DGKI	0.740746	38.4	6.2	0
NDUFB7	0.7349	95	84.7	0
VSTM2L	0.728945	35.8	1.2	0
DMAC1	0.725136	86.2	64.2	0
BZW2	0.723835	80.1	53.6	0
MRPS36	0.722961	79.9	54.2	0
PAIP2B	0.722518	43.4	4.5	0
ASPH	0.721103	69.4	36.3	0
UQCRC2	0.720836	87	68.5	0
GPX3	0.720631	39.4	6.9	0
NDUFS8	0.71946	86.6	67.4	0
GNG5	0.719163	96.8	91.5	0
WNK2	0.717993	44	1.8	0
PROX1	0.716786	47.3	5.2	0
CAMK2D	0.713112	73.3	44	0
DECR1	0.712062	76.8	54	0
MRPL12	0.710641	74.7	47.2	0
ECH1	0.706476	82.6	60.6	0
SGCA	0.702757	46.8	4.4	0
C19orf70	0.70178	86.2	66.3	0
CADM1	0.700288	54.8	13.4	0
TMEM14B	0.699005	80.6	57.2	0
MICAL3	0.698312	47	9.4	0
ALPK3	0.697845	48.2	8.7	0
CASZ1	0.694432	42.3	1.9	0
TESC	0.69346	36.2	5	0
TXLNB	0.692156	41	1.7	0
CKB	0.692012	61.2	31.4	0
ERBB4	0.691515	40.5	1.7	0
PNKD	0.690349	77.1	50.7	0
SLC25A5	0.688691	93.8	84.4	0
SPHKAP	0.687318	38.5	0.9	0
AFG3L2	0.686925	59.5	25.2	0
TMEM65	0.685544	53.8	21.7	0
VDAC3	0.682497	83	62.3	0
MLIP	0.677783	46.3	5	0
MRAS	0.67681	52.5	14.8	0
PGK1	0.675474	87.7	74.4	0
HRC	0.675366	55.8	19.6	0
B4GALNT3	0.675316	41	2	0
UQCC2	0.674105	78.8	55.9	0
CNOT11	0.672003	46.5	15.4	0
ANAPC16	0.670562	88.4	73.5	0
CXADR	0.668313	46.4	6.2	0
FPGT-TNNI3K	0.664951	39.4	1.7	0
SLMAP	0.663944	53.2	20.6	0
NUDT4	0.662717	70.7	42.9	0
KIDINS220	0.658806	61.8	37.6	0
YBX1	0.655645	98.9	99.1	0
FAM84B	0.654668	40.5	7	0
PPIF	0.654538	53.4	19	0
MRPL33	0.654037	88.2	72.8	0
SMDT1	0.651843	85.4	66.8	0
OBSCN	0.649951	40.4	4	0
GATA6-AS1	0.64945	56.4	23.1	0
SLIRP	0.648013	91.7	79.1	0
AL078590.3	0.645185	22.9	1.6	0
ERBB2	0.637988	57.7	24.9	0
CPNE5	0.63754	30.3	6.8	0
ATP5MC2	0.636236	98.9	98.3	0
RAB3IP	0.634433	46	11.4	0
NDUFV1	0.633435	76.3	54.1	0
EIF3K	0.630502	96	91.9	0
TMEM163	0.629406	38.1	2.2	0
CS	0.628928	56.7	24.7	0
NAV2-AS2	0.624803	34.3	0.6	0
DDT	0.624789	82.9	64.2	0
NDUFV2	0.624318	84.7	68.3	0
CDC42EP3	0.623984	58.3	23.3	0
SLCO3A1	0.619564	46.1	11.3	0
MYO18B	0.617522	37.9	1.1	0
ATP5PB	0.615827	90.4	79.7	0
PPP2R3B	0.615215	42.6	6.9	0
ETV1	0.615002	62.1	29.1	0
PGM5	0.614995	41.3	9.6	0
DPF3	0.614433	38	1.5	0
POLR2L	0.613869	96.3	89	0
SUCLG1	0.612528	77.2	56.3	0
FSD2	0.611332	37.5	1	0
PTGES3L	0.610508	39.6	1.6	0
ECHDC2	0.609375	50.3	14.8	0
MSRB2	0.609092	72.9	46.5	0
IDH3A	0.604601	47.5	13.3	0
NDUFB8	0.602833	91	81.2	0
BCAM	0.602381	65.8	21.5	0
LPL	0.601635	32.1	3	0
SDHB	0.598599	67.3	41.2	0
SNU13	0.59839	90.5	83.7	0
PPARGC1A	0.597817	36.6	1.2	0
NCAM1	0.595104	66.2	29.6	0
PPM1K	0.593882	53.4	27.2	0
NDUFB6	0.591064	84.9	68.8	0
PLP2	0.586139	57.6	22.4	0
KRT8	0.583435	74.3	37.7	0
LRRC49	0.582627	37.4	6.8	0
KCNA5	0.580791	30.6	6.7	0
FXYD1	0.580373	75.2	51.5	0
HIGD1A	0.580109	61.5	35.4	0
GOT2	0.580096	51.4	18.9	0
KLHL24	0.579668	50.1	19.5	0
HIPK3	0.579555	52.2	21.4	0
DLD	0.575627	57.8	29.8	0
SRP14	0.574788	99.1	99	0
STARD7	0.574267	58.3	29.5	0
MPC2	0.573422	75.8	56.3	0
PLEKHA5	0.571399	62.7	36.2	0
PARM1	0.568005	38.7	6.3	0
S100A4	0.567663	42.5	16.5	0
FAM78A	0.564015	35.1	3.8	0
CHRM2	0.563938	35.8	4.4	0
SPAG7	0.563749	76.5	56.7	0
NDUFA2	0.563375	87.3	73.2	0
CITED2	0.56324	75.8	51.5	0
SLC20A2	0.563195	43.8	11	0
HOPX	0.562434	26.1	5	0
RBPMS	0.562263	70.8	44.8	0
NNT-AS1	0.561987	51.8	22.3	0
CACNB2	0.561931	35.3	2.5	0
LAMTOR5	0.560207	91	81.3	0
PTGDS	0.554849	22	3.2	0
HSPE1	0.552414	91.5	82.6	0
MRPL15	0.550098	65	39.9	0
CPT1B	0.549284	33.7	1.2	0
ETFA	0.548633	68.4	44.4	0
ICA1	0.548553	39.3	7.5	0
PGM1	0.548145	57.5	28.9	0
RABGAP1L	0.547581	37.2	12.9	0
MT-ND6	0.54606	46.7	22.8	0
JPH2	0.545885	36.2	2.9	0
BCL11A	0.545817	44.9	13.2	0
GNAS	0.545043	97.1	93.2	0
BCO2	0.544744	33.5	4.9	0
VEGFB	0.540424	55.3	27.4	0
MASP1	0.53987	31.4	11.7	0
IDH3B	0.538783	69.2	45.7	0
CRLS1	0.538496	57.1	29.9	0
NDUFA7	0.538233	64.3	38.9	0
PPP1R3B	0.535964	37.1	6.5	0
STRIP2	0.535698	32.8	2.6	0
GPRIN3	0.535667	37.1	6.5	0
RNF150	0.534914	43.5	13.6	0
GYG1	0.534897	59.7	35.8	0
CCDC69	0.534462	35.6	3.1	0
ANK3	0.533179	52.2	23.3	0
DCBLD2	0.532587	55.3	31.1	0
XPO4	0.531497	34.2	9	0
PWAR6	0.531163	42.5	12.9	0
AL451069.1	0.53042	31.7	1.3	0
SLC25A11	0.529501	65.7	42.9	0
GAMT	0.527673	57.6	29.7	0
NPTN	0.526967	61.8	39.2	0
PTPRK	0.526218	40.4	11.7	0
SMS	0.525813	77.2	62.2	0
PRDX1	0.52477	86.7	87.5	2.3567574182646e-225
MACF1	0.524678	71	50.8	0
MRPS25	0.524401	53.9	26	0
DUSP27	0.523435	33.5	1.3	0
TNNI3K	0.522811	32.7	1.3	0
KIF13A	0.517736	42.9	14.5	0
ADCY6	0.517164	40.8	11.7	0
APLP2	0.516344	81.3	63.9	0
ASB2	0.51518	30.6	2	0
AKAP1	0.514811	37.5	8.2	0
BAG1	0.514785	64.2	40.5	0
IRX3	0.514336	25.1	4.9	0
LAMA2	0.51354	47.6	17.2	0
FBN2	0.512308	63.8	45.5	0
CTNNA3	0.512214	33.6	4.5	0
COBL	0.511804	30.3	0.9	0
CIB2	0.511144	40	11	0
FGF18	0.507536	29.5	5.8	0
MIR133A1HG	0.505369	28.8	0.7	0
PRNP	0.504631	60.8	36.8	0
LAMB2	0.504412	55.5	33	0
LGALS3BP	0.504374	56.4	24.5	0
PRDX5	0.504246	94.7	89.9	0
ANKRD9	0.503382	38	9.1	0
RETREG1	0.503058	31.9	4.1	0
NDUFS2	0.502473	73.1	55.4	0
DNAJC15	0.501262	75.3	56.6	0
