## Supplementary material for "Alternative splicing dynamics during human cardiac development *in vivo* and *in vitro*": Table S9

### Sheet: all_sig_events_supplementary_ip
Gene Symbol	Gene ID	Target Coordinates	Spanning Coordinates	Event Type	DeltaPSI	Direction
ACAD11	ENSG00000240303	chr3:132578796-132578881	chr3:132578796-132579056	Alternative 3' Splice Site	-0.296	More Inclusion in Hearts
ACAD11	ENSG00000240303	chr3:132578882-132579491	chr3:132578796-132579558	Intron Retention	-0.303	More Inclusion in Hearts
ACADVL	ENSG00000072778	chr17:7220527-7220529	chr17:7220464-7220676	Alternative 5' Splice Site	0.387806	Less Inclusion in Hearts
ACADVL	ENSG00000072778	chr17:7220527-7220533	chr17:7220464-7220676	Alternative 5' Splice Site	-0.385392	More Inclusion in Hearts
ACTN1	ENSG00000072110	chr14:68877082-68878523	chr14:68877082-68879069	Alternative 3' Splice Site	-0.316	More Inclusion in Hearts
ACTN1	ENSG00000072110	chr14:68877241-68878457	chr14:68877082-68878523	Intron Retention	-0.342	More Inclusion in Hearts
ACTN1	ENSG00000072110	chr14:68878989-68879069	chr14:68877082-68880108	Exon Skipping	-0.317	More Inclusion in Hearts
ACTN1	ENSG00000072110	chr14:68878989-68879069	chr14:68878458-68879069	Alternative 5' Splice Site	0.325	Less Inclusion in Hearts
ADHFE1	ENSG00000147576	chr8:66442798-66442844	chr8:66440162-66444420	Exon Skipping	-0.399	More Inclusion in Hearts
AFMID	ENSG00000183077	chr17:78205946-78206050	chr17:78202703-78207052	Exon Skipping	-0.202	More Inclusion in Hearts
AK2	ENSG00000004455	chr1:33010834-33013206	chr1:33007986-33013402	Intron Retention	-0.294	More Inclusion in Hearts
ALAD	ENSG00000148218	chr9:113390677-113390797	chr9:113390593-113390933	Intron Retention	-0.402	More Inclusion in Hearts
AMZ2	ENSG00000196704	chr17:68248087-68248639	chr17:68248043-68248705	Intron Retention	-0.288	More Inclusion in Hearts
ANAPC11	ENSG00000141552	chr17:81893552-81893614	chr17:81891732-81894586	Exon Skipping	-0.206	More Inclusion in Hearts
ANAPC16	ENSG00000166295	chr10:72220054-72220379	chr10:72216048-72224056	Exon Skipping	0.390734	Less Inclusion in Hearts
ANXA2	ENSG00000182718	chr15:60397258-60397338	chr15:60386028-60397964	Exon Skipping	-0.343	More Inclusion in Hearts
APEX1	ENSG00000100823	chr14:20455226-20455328	chr14:20455226-20455389	Alternative 5' Splice Site	-0.339	More Inclusion in Hearts
APP	ENSG00000142192	chr21:25997360-25997416	chr21:25982344-26022042	Exon Skipping	-0.462	More Inclusion in Hearts
ARAP3	ENSG00000120318	chr5:141655362-141655400	chr5:141653401-141655758	Exon Skipping	-0.265	More Inclusion in Hearts
ARAP3	ENSG00000120318	chr5:141661790-141662042	chr5:141661684-141662255	Intron Retention	-0.481	More Inclusion in Hearts
ARID1B	ENSG00000049618	chr6:157174847-157175005	chr6:157172776-157180994	Exon Skipping	-0.216	More Inclusion in Hearts
ARIH2	ENSG00000177479	chr3:48924718-48924839	chr3:48922748-48927813	Exon Skipping	-0.232	More Inclusion in Hearts
ARL6IP4	ENSG00000182196	chr12:122981267-122981570	chr12:122981129-122981879	Intron Retention	-0.219	More Inclusion in Hearts
ASDURF	ENSG00000286053	chr2:189665422-189665451	chr2:189665357-189665451	Alternative 3' Splice Site	-0.23	More Inclusion in Hearts
ATOSA	ENSG00000047346	chr15:52587151-52587219	chr15:52587056-52587219	Alternative 5' Splice Site	-0.377	More Inclusion in Hearts
ATXN2L	ENSG00000168488	chr16:28835933-28836122	chr16:28835933-28836485	Alternative 5' Splice Site	-0.274	More Inclusion in Hearts
ATXN2L	ENSG00000168488	chr16:28836123-28836727	chr16:28835933-28837237	Intron Retention	-0.317	More Inclusion in Hearts
BCHE	ENSG00000114200	chr3:165829517-165831041	chr3:165786145-165837423	Exon Skipping	-0.253	More Inclusion in Hearts
BCLAF1	ENSG00000029363	chr6:136269141-136269303	chr6:136268162-136269612	Exon Skipping	-0.2	More Inclusion in Hearts
C1D	ENSG00000197223	chr2:68053061-68053286	chr2:68047173-68062982	Exon Skipping	-0.504	More Inclusion in Hearts
CANX	ENSG00000127022	chr5:179726683-179726759	chr5:179726660-179726759	Alternative 3' Splice Site	-0.393	More Inclusion in Hearts
CCM2	ENSG00000136280	chr7:45038253-45038426	chr7:45000188-45064001	Exon Skipping	-0.245	More Inclusion in Hearts
CD151	ENSG00000177697	chr11:834458-834591	chr11:832986-836153	Exon Skipping	-0.399	More Inclusion in Hearts
CDK10	ENSG00000185324	chr16:89693468-89694172	chr16:89693274-89694232	Intron Retention	-0.325	More Inclusion in Hearts
CENPT	ENSG00000102901	chr16:67830089-67830389	chr16:67829765-67830548	Intron Retention	-0.296	More Inclusion in Hearts
CHID1	ENSG00000177830	chr11:908542-908645	chr11:904706-910816	Exon Skipping	-0.373	More Inclusion in Hearts
CHKB	ENSG00000100288	chr22:50581554-50581748	chr22:50581420-50581862	Intron Retention	-0.246559	More Inclusion in Hearts
CHTOP	ENSG00000160679	chr1:153636654-153638294	chr1:153636572-153638448	Intron Retention	-0.222	More Inclusion in Hearts
CIRBP	ENSG00000099622	chr19:1270928-1271036	chr19:1270867-1271036	Alternative 3' Splice Site	-0.248	More Inclusion in Hearts
CIRBP	ENSG00000099622	chr19:1272427-1272523	chr19:1271981-1274595	Exon Skipping	0.32465	Less Inclusion in Hearts
CIRBP	ENSG00000099622	chr19:1273494-1273715	chr19:1271981-1274595	Exon Skipping	0.290308	Less Inclusion in Hearts
CLK1	ENSG00000013441	chr2:200859747-200861237	chr2:200859680-200861466	Intron Retention	-0.451	More Inclusion in Hearts
CLK1	ENSG00000013441	chr2:200860125-200860215	chr2:200859680-200861466	Exon Skipping	-0.628	More Inclusion in Hearts
CLK2	ENSG00000176444	chr1:155268708-155268792	chr1:155268293-155269713	Exon Skipping	-0.215	More Inclusion in Hearts
CLK3	ENSG00000179335	chr15:74620009-74620225	chr15:74620009-74622216	Alternative 5' Splice Site	-0.267	More Inclusion in Hearts
CLK4	ENSG00000113240	chr5:178617344-178617434	chr5:178616882-178618778	Exon Skipping	-0.733	More Inclusion in Hearts
CLK4	ENSG00000113240	chr5:178618556-178618778	chr5:178617344-178618778	Alternative 5' Splice Site	-0.771	More Inclusion in Hearts
CMYA5	ENSG00000164309	chr5:79728915-79739403	chr5:79689836-79743922	Exon Skipping	-0.298	More Inclusion in Hearts
CNBP	ENSG00000169714	chr3:129171284-129171445	chr3:129171079-129171538	Intron Retention	-0.43	More Inclusion in Hearts
CNOT2	ENSG00000111596	chr12:70332767-70332846	chr12:70319298-70335466	Exon Skipping	-0.311	More Inclusion in Hearts
COA8	ENSG00000256053	chr14:103574107-103574170	chr14:103562960-103587364	Exon Skipping	-0.405	More Inclusion in Hearts
CRAT	ENSG00000095321	chr9:129109179-129109277	chr9:129107814-129110545	Exon Skipping	-0.208	More Inclusion in Hearts
CREM	ENSG00000095794	chr10:35179134-35179276	chr10:35126810-35207051	Exon Skipping	-0.326	More Inclusion in Hearts
CTNNB1	ENSG00000168036	chr3:41239660-41239900	chr3:41239641-41239900	Alternative 3' Splice Site	-0.203	More Inclusion in Hearts
CTSL	ENSG00000135047	chr9:87726254-87726398	chr9:87726153-87727729	Alternative 5' Splice Site	0.306531	Less Inclusion in Hearts
DCAF8	ENSG00000132716	chr1:160261285-160261350	chr1:160243960-160262451	Exon Skipping	-0.281	More Inclusion in Hearts
DCAF8	ENSG00000132716	chr1:160261285-160261350	chr1:160243960-160262476	Exon Skipping	-0.285	More Inclusion in Hearts
DCAF8	ENSG00000132716	chr1:160261285-160261350	chr1:160243960-160262528	Exon Skipping	-0.549	More Inclusion in Hearts
DCAF8	ENSG00000132716	chr1:160261285-160261358	chr1:160243960-160262531	Exon Skipping	-0.455	More Inclusion in Hearts
DDX17	ENSG00000100201	chr22:38488116-38492055	chr22:38487879-38492115	Intron Retention	-0.206	More Inclusion in Hearts
DDX5	ENSG00000108654	chr17:64500549-64500773	chr17:64500549-64500882	Alternative 3' Splice Site	-0.237	More Inclusion in Hearts
DGCR8	ENSG00000128191	chr22:20089812-20089975	chr22:20089669-20090258	Intron Retention	-0.311	More Inclusion in Hearts
DGUOK	ENSG00000114956	chr2:73938910-73939022	chr2:73926826-73958245	Exon Skipping	-0.3	More Inclusion in Hearts
DGUOK	ENSG00000114956	chr2:73957125-73957240	chr2:73926826-73958245	Exon Skipping	-0.248	More Inclusion in Hearts
DHRS1	ENSG00000157379	chr14:24291220-24291555	chr14:24291139-24291625	Intron Retention	-0.284	More Inclusion in Hearts
DNAJC19	ENSG00000205981	chr3:180986948-180987022	chr3:180985926-180988096	Exon Skipping	0.531	Less Inclusion in Hearts
DPAGT1	ENSG00000172269	chr11:119097064-119097141	chr11:119096523-119097297	Intron Retention	-0.231	More Inclusion in Hearts
DPF2	ENSG00000133884	chr11:65343991-65344069	chr11:65343991-65344621	Alternative 5' Splice Site	0.242	Less Inclusion in Hearts
DPH1	ENSG00000108963	chr17:2042232-2042604	chr17:2041768-2043898	Intron Retention	-0.472	More Inclusion in Hearts
DPH7	ENSG00000148399	chr9:137576080-137576167	chr9:137575709-137576167	Alternative 5' Splice Site	-0.208	More Inclusion in Hearts
DTX3	ENSG00000178498	chr12:57606030-57606189	chr12:57605989-57606252	Intron Retention	-0.301	More Inclusion in Hearts
DVL3	ENSG00000161202	chr3:184166877-184166975	chr3:184166606-184167711	Exon Skipping	-0.421	More Inclusion in Hearts
DXO	ENSG00000204348	chr6:31970826-31970911	chr6:31970606-31971147	Intron Retention	-0.307	More Inclusion in Hearts
EEF1D	ENSG00000104529	chr8:143586850-143586852	chr8:143586754-143590460	Alternative 3' Splice Site	0.691532	Less Inclusion in Hearts
EEF1D	ENSG00000104529	chr8:143592647-143592660	chr8:143592647-143592797	Alternative 3' Splice Site	-0.414	More Inclusion in Hearts
EEF1D	ENSG00000104529	chr8:143592647-143592660	chr8:143592647-143592893	Alternative 3' Splice Site	-0.385	More Inclusion in Hearts
EEF1D	ENSG00000104529	chr8:143592647-143592660	chr8:143592647-143592942	Alternative 3' Splice Site	-0.385	More Inclusion in Hearts
EIF2B5	ENSG00000145191	chr3:184136737-184137619	chr3:184136612-184137805	Intron Retention	-0.212	More Inclusion in Hearts
EIF2D	ENSG00000143486	chr1:206591784-206591845	chr1:206591642-206593793	Alternative 3' Splice Site	0.20389	Less Inclusion in Hearts
EIF4A1	ENSG00000161960	chr17:7574309-7574547	chr17:7574260-7574678	Intron Retention	-0.202	More Inclusion in Hearts
ENO3	ENSG00000108515	chr17:4951828-4951914	chr17:4951721-4951914	Alternative 3' Splice Site	-0.252	More Inclusion in Hearts
ENSG00000288550	ENSG00000288550	chr3:9923881-9924020	chr3:9923881-9924137	Alternative 5' Splice Site	-0.308	More Inclusion in Hearts
ENSG00000288550	ENSG00000288550	chr3:9924138-9924231	chr3:9923881-9924291	Intron Retention	0.322	Less Inclusion in Hearts
ENTPD6	ENSG00000197586	chr20:25207076-25207397	chr20:25195693-25209925	Exon Skipping	-0.275	More Inclusion in Hearts
ENTPD6	ENSG00000197586	chr20:25207079-25207397	chr20:25195726-25209925	Exon Skipping	-0.37	More Inclusion in Hearts
ENY2	ENSG00000120533	chr8:109340491-109340563	chr8:109340444-109340563	Alternative 3' Splice Site	-0.246	More Inclusion in Hearts
ERCC1	ENSG00000012061	chr19:45423781-45423822	chr19:45423270-45423839	Alternative 5' Splice Site	0.356505	Less Inclusion in Hearts
ERCC1	ENSG00000012061	chr19:NA-NA	chr19:45423270-45423839	Alternative 5' Splice Site	-0.355065	More Inclusion in Hearts
EWSR1	ENSG00000182944	chr22:29288787-29291561	chr22:29288606-29291599	Intron Retention	-0.36	More Inclusion in Hearts
EWSR1	ENSG00000182944	chr22:29288787-29291564	chr22:29288606-29291599	Intron Retention	-0.461	More Inclusion in Hearts
EXOC7	ENSG00000182473	chr17:76090329-76090397	chr17:76090329-76090481	Alternative 3' Splice Site	-0.413	More Inclusion in Hearts
FADS3	ENSG00000221968	chr11:61876456-61876865	chr11:61876359-61876963	Intron Retention	-0.281	More Inclusion in Hearts
FAM193B	ENSG00000146067	chr5:177531953-177532200	chr5:177531282-177532641	Exon Skipping	-0.357	More Inclusion in Hearts
FAM200B	ENSG00000237765	chr4:15686463-15687000	chr4:15686236-15687148	Intron Retention	-0.328	More Inclusion in Hearts
FBXW7	ENSG00000109670	chr4:152324395-152326005	chr4:152324184-152326231	Intron Retention	-0.317	More Inclusion in Hearts
FDPS	ENSG00000160752	chr1:155309789-155309965	chr1:155308748-155310205	Exon Skipping	0.341517	Less Inclusion in Hearts
FERMT2	ENSG00000073712	chr14:52881796-52881828	chr14:52881244-52893333	Exon Skipping	0.362	Less Inclusion in Hearts
FERMT2	ENSG00000073712	chr14:52881796-52881828	chr14:52881244-52893427	Exon Skipping	0.387749	Less Inclusion in Hearts
FHL2	ENSG00000115641	chr2:105396647-105396697	chr2:105386361-105399061	Exon Skipping	-0.488	More Inclusion in Hearts
FLNA	ENSG00000196924	chrX:154350208-154350908	chrX:154350031-154351041	Intron Retention	-0.251652	More Inclusion in Hearts
FLNA	ENSG00000196924	chrX:154350208-154350908	chrX:154350031-154351696	Intron Retention	-0.282	More Inclusion in Hearts
FNBP4	ENSG00000109920	chr11:47725737-47725836	chr11:47724472-47731561	Exon Skipping	0.222	Less Inclusion in Hearts
FRG1	ENSG00000109536	chr4:189953068-189953125	chr4:189952162-189955151	Exon Skipping	0.271969	Less Inclusion in Hearts
FRG1	ENSG00000109536	chr4:189955037-189955151	chr4:189953068-189957502	Exon Skipping	0.325664	Less Inclusion in Hearts
GBF1	ENSG00000107862	chr10:102362629-102363255	chr10:102362475-102363396	Intron Retention	-0.321	More Inclusion in Hearts
GGA2	ENSG00000103365	chr16:23493360-23493458	chr16:23493360-23493587	Alternative 3' Splice Site	-0.218	More Inclusion in Hearts
GGA2	ENSG00000103365	chr16:23493459-23494302	chr16:23493360-23494378	Intron Retention	-0.216	More Inclusion in Hearts
GGA3	ENSG00000125447	chr17:75243063-75243258	chr17:75242884-75243570	Exon Skipping	-0.252	More Inclusion in Hearts
GINS3	ENSG00000181938	chr16:58403098-58403331	chr16:58392471-58405481	Exon Skipping	-0.285	More Inclusion in Hearts
GPAA1	ENSG00000197858	chr8:144085139-144085333	chr8:144085043-144085479	Intron Retention	0.309	Less Inclusion in Hearts
GPBP1L1	ENSG00000159592	chr1:45633489-45633647	chr1:45630482-45634236	Exon Skipping	-0.317	More Inclusion in Hearts
GPBP1L1	ENSG00000159592	chr1:45633489-45633647	chr1:45630482-45635724	Exon Skipping	-0.387718	More Inclusion in Hearts
GSN	ENSG00000148180	chr9:121300056-121300126	chr9:121286123-121302149	Exon Skipping	-0.244	More Inclusion in Hearts
GSS	ENSG00000100983	chr20:34942628-34942930	chr20:34942488-34943006	Intron Retention	-0.267	More Inclusion in Hearts
GTF3C1	ENSG00000077235	chr16:27463593-27464394	chr16:27463541-27464836	Intron Retention	-0.437	More Inclusion in Hearts
GTF3C1	ENSG00000077235	chr16:27464395-27464836	chr16:27464320-27464836	Alternative 5' Splice Site	-0.302	More Inclusion in Hearts
GTPBP2	ENSG00000172432	chr6:43625063-43625362	chr6:43624888-43625560	Intron Retention	-0.292	More Inclusion in Hearts
HDAC6	ENSG00000094631	chrX:48815052-48815383	chrX:48814962-48815490	Intron Retention	-0.249	More Inclusion in Hearts
HES4	ENSG00000188290	chr1:999692-999787	chr1:999526-1000097	Exon Skipping	-0.286	More Inclusion in Hearts
HIGD1A	ENSG00000181061	chr3:42794157-42794275	chr3:42794157-42794299	Alternative 3' Splice Site	-0.563	More Inclusion in Hearts
HIPK2	ENSG00000064393	chr7:139614286-139614412	chr7:139614286-139614493	Alternative 3' Splice Site	-0.456	More Inclusion in Hearts
HIRIP3	ENSG00000149929	chr16:29994648-29994843	chr16:29993640-29995217	Exon Skipping	-0.273	More Inclusion in Hearts
HNRNPA1	ENSG00000135486	chr12:54284258-54284317	chr12:54284258-54284321	Alternative 5' Splice Site	-0.31	More Inclusion in Hearts
HNRNPA2B1	ENSG00000122566	chr7:26191056-26191650	chr7:26189957-26192577	Exon Skipping	-0.392	More Inclusion in Hearts
HNRNPC	ENSG00000092199	chr14:21263311-21263582	chr14:21234031-21269425	Exon Skipping	-0.341	More Inclusion in Hearts
HOOK2	ENSG00000095066	chr19:12774635-12774741	chr19:12774561-12774741	Alternative 5' Splice Site	-0.422	More Inclusion in Hearts
HP1BP3	ENSG00000127483	chr1:20780345-20780540	chr1:20779812-20787307	Exon Skipping	-0.397	More Inclusion in Hearts
HSPG2	ENSG00000142798	chr1:21832875-21832892	chr1:21832495-21833384	Exon Skipping	0.558	Less Inclusion in Hearts
HSPG2	ENSG00000142798	chr1:21868885-21868968	chr1:21865717-21872377	Exon Skipping	0.506	Less Inclusion in Hearts
HSPG2	ENSG00000142798	chr1:21870834-21870872	chr1:21865717-21872377	Exon Skipping	0.315	Less Inclusion in Hearts
IDI1	ENSG00000067064	chr10:1043999-1044171	chr10:1043301-1048886	Exon Skipping	-0.231	More Inclusion in Hearts
IFT172	ENSG00000138002	chr2:27454163-27454353	chr2:27453982-27454418	Intron Retention	-0.275	More Inclusion in Hearts
IMMP1L	ENSG00000148950	chr11:31456260-31456386	chr11:31433460-31460714	Exon Skipping	0.487734	Less Inclusion in Hearts
IRF9	ENSG00000213928	chr14:24165184-24165846	chr14:24165054-24165962	Intron Retention	-0.565	More Inclusion in Hearts
ISCU	ENSG00000136003	chr12:108564156-108564278	chr12:108564060-108564392	Intron Retention	-0.213	More Inclusion in Hearts
ITGB1	ENSG00000150093	chr10:32907063-32907143	chr10:32900277-32908534	Exon Skipping	-0.801	More Inclusion in Hearts
ITGB1BP2	ENSG00000147166	chrX:71302411-71302556	chrX:71302277-71303356	Exon Skipping	0.27546	Less Inclusion in Hearts
KANSL3	ENSG00000114982	chr2:96606970-96607047	chr2:96605320-96608664	Exon Skipping	0.378	Less Inclusion in Hearts
KAT2A	ENSG00000108773	chr17:42119245-42119436	chr17:42119054-42119436	Alternative 5' Splice Site	-0.274	More Inclusion in Hearts
KLC1	ENSG00000126214	chr14:103679384-103679518	chr14:103679384-103679545	Alternative 5' Splice Site	-0.208	More Inclusion in Hearts
LAMB2	ENSG00000172037	chr3:49129325-49129603	chr3:49129245-49129716	Intron Retention	-0.232443	More Inclusion in Hearts
LDAF1	ENSG00000011638	chr16:21161085-21161278	chr16:21160978-21161278	Alternative 3' Splice Site	-0.312	More Inclusion in Hearts
LRRFIP2	ENSG00000093167	chr3:37127630-37127680	chr3:37121635-37129149	Exon Skipping	-0.4	More Inclusion in Hearts
LTBP1	ENSG00000049323	chr2:33342838-33342963	chr2:33315144-33347409	Exon Skipping	-0.359	More Inclusion in Hearts
LTBP4	ENSG00000090006	chr19:40616889-40617020	chr19:40614192-40619382	Exon Skipping	-0.203	More Inclusion in Hearts
LTBP4	ENSG00000090006	chr19:40616889-40617042	chr19:40614180-40619493	Exon Skipping	-0.238	More Inclusion in Hearts
LTBP4	ENSG00000090006	chr19:40617100-40617225	chr19:40614176-40619376	Exon Skipping	-0.32	More Inclusion in Hearts
LTBP4	ENSG00000090006	chr19:40617100-40617225	chr19:40614315-40619493	Exon Skipping	-0.279384	More Inclusion in Hearts
MANBAL	ENSG00000101363	chr20:37298763-37298879	chr20:37289663-37301413	Exon Skipping	-0.511	More Inclusion in Hearts
MARCHF2	ENSG00000099785	chr19:8418537-8418807	chr19:8413290-8421951	Exon Skipping	-0.443	More Inclusion in Hearts
MARCHF2	ENSG00000099785	chr19:8418742-8418807	chr19:8413295-8422016	Exon Skipping	-0.542	More Inclusion in Hearts
MATCAP1	ENSG00000196123	chr16:67181558-67181697	chr16:67180041-67183952	Exon Skipping	-0.254	More Inclusion in Hearts
MATCAP1	ENSG00000196123	chr16:67181606-67181697	chr16:67180041-67184040	Exon Skipping	-0.208	More Inclusion in Hearts
METTL3	ENSG00000165819	chr14:21499372-21499491	chr14:21499306-21499600	Intron Retention	-0.314005	More Inclusion in Hearts
MFN2	ENSG00000116688	chr1:11981810-11982114	chr1:11980299-11989343	Exon Skipping	-0.237	More Inclusion in Hearts
MFN2	ENSG00000116688	chr1:11981974-11982114	chr1:11980215-11989343	Exon Skipping	-0.236	More Inclusion in Hearts
MFN2	ENSG00000116688	chr1:11982067-11982114	chr1:11980191-11989343	Exon Skipping	-0.368	More Inclusion in Hearts
MIGA2	ENSG00000148343	chr9:129068198-129068332	chr9:129068198-129068975	Alternative 5' Splice Site	-0.247	More Inclusion in Hearts
MKNK2	ENSG00000099875	chr19:2039631-2039856	chr19:2037465-2040177	Exon Skipping	0.357	Less Inclusion in Hearts
MPRIP	ENSG00000133030	chr17:17143556-17143669	chr17:17142627-17146092	Exon Skipping	-0.316	More Inclusion in Hearts
MRPL22	ENSG00000082515	chr5:154950803-154950938	chr5:154941217-154956436	Exon Skipping	-0.223	More Inclusion in Hearts
MRPL22	ENSG00000082515	chr5:154950821-154950938	chr5:154941217-154956436	Exon Skipping	0.234995	Less Inclusion in Hearts
MRPL33	ENSG00000243147	chr2:27774424-27774530	chr2:27772674-27779734	Exon Skipping	0.366753	Less Inclusion in Hearts
MTERF4	ENSG00000122085	chr2:241095130-241096438	chr2:241094277-241097427	Exon Skipping	-0.275	More Inclusion in Hearts
MTFR1L	ENSG00000117640	chr1:25823346-25823439	chr1:25823240-25823439	Alternative 3' Splice Site	-0.238	More Inclusion in Hearts
MTMR12	ENSG00000150712	chr5:32232961-32233020	chr5:32230085-32233893	Exon Skipping	0.24	Less Inclusion in Hearts
MYL6	ENSG00000092841	chr12:56159498-56159622	chr12:56158684-56160148	Exon Skipping	-0.458	More Inclusion in Hearts
MYL6	ENSG00000092841	chr12:56159587-56159622	chr12:56158684-56160148	Exon Skipping	-0.61	More Inclusion in Hearts
MYO9B	ENSG00000099331	chr19:17202884-17203146	chr19:17202842-17203258	Intron Retention	-0.271	More Inclusion in Hearts
N4BP2L2	ENSG00000244754	chr13:32536933-32537027	chr13:32527408-32538684	Exon Skipping	-0.247	More Inclusion in Hearts
NAP1L1	ENSG00000187109	chr12:76067371-76067473	chr12:76060138-76074239	Exon Skipping	-0.259	More Inclusion in Hearts
NDRG2	ENSG00000165795	chr14:21024030-21024096	chr14:21022880-21025047	Exon Skipping	-0.323	More Inclusion in Hearts
NDRG2	ENSG00000165795	chr14:21024030-21024096	chr14:21022880-21025776	Exon Skipping	-0.324	More Inclusion in Hearts
NDRG2	ENSG00000165795	chr14:21024030-21024139	chr14:21023241-21025061	Exon Skipping	-0.449	More Inclusion in Hearts
NDRG2	ENSG00000165795	chr14:21025029-21025061	chr14:21024030-21025061	Alternative 5' Splice Site	-0.281	More Inclusion in Hearts
NEDD4L	ENSG00000049759	chr18:58351146-58351199	chr18:58350991-58357252	Exon Skipping	-0.45	More Inclusion in Hearts
NFATC4	ENSG00000100968	chr14:24376879-24377637	chr14:24376294-24378001	Intron Retention	-0.304	More Inclusion in Hearts
NME1	ENSG00000239672	chr17:51154225-51154444	chr17:51153536-51155780	Exon Skipping	0.316276	Less Inclusion in Hearts
NONO	ENSG00000147140	chrX:71297939-71298468	chrX:71297377-71298508	Intron Retention	-0.224	More Inclusion in Hearts
NR1H3	ENSG00000025434	chr11:47261919-47262018	chr11:47261547-47262018	Alternative 3' Splice Site	-0.243	More Inclusion in Hearts
NREP	ENSG00000134986	chr5:111755770-111755926	chr5:111735430-111757179	Exon Skipping	-0.202	More Inclusion in Hearts
NTAN1	ENSG00000157045	chr16:15047855-15047920	chr16:15047216-15055917	Exon Skipping	-0.367	More Inclusion in Hearts
NUTF2	ENSG00000102898	chr16:67847278-67847456	chr16:67846732-67865229	Exon Skipping	0.478133	Less Inclusion in Hearts
OGT	ENSG00000147162	chrX:71544636-71547906	chrX:71544567-71548023	Intron Retention	-0.309	More Inclusion in Hearts
OSBPL2	ENSG00000130703	chr20:62281166-62281789	chr20:62281058-62281879	Intron Retention	-0.22	More Inclusion in Hearts
P3H1	ENSG00000117385	chr1:42746853-42747271	chr1:42746375-42747412	Intron Retention	-0.28	More Inclusion in Hearts
PARD3	ENSG00000148498	chr10:34337365-34337426	chr10:34337278-34337426	Alternative 5' Splice Site	-0.259	More Inclusion in Hearts
PATL1	ENSG00000166889	chr11:59655956-59656045	chr11:59655523-59656600	Exon Skipping	-0.224	More Inclusion in Hearts
PCBP2	ENSG00000197111	chr12:53467805-53467843	chr12:53467221-53468832	Exon Skipping	0.248	Less Inclusion in Hearts
PDE4DIP	ENSG00000178104	chr1:148929197-148929273	chr1:148889463-148931810	Exon Skipping	0.252	Less Inclusion in Hearts
PDE4DIP	ENSG00000178104	chr1:148931800-148931923	chr1:148929197-148931923	Alternative 3' Splice Site	0.262	Less Inclusion in Hearts
PDE4DIP	ENSG00000178104	chr1:149024445-149024684	chr1:149021029-149026831	Exon Skipping	0.242	Less Inclusion in Hearts
PDE4DIP	ENSG00000178104	chr1:149031944-149031999	chr1:149030232-149032049	Alternative 3' Splice Site	-0.218649	More Inclusion in Hearts
PDE4DIP	ENSG00000178104	chr1:NA-NA	chr1:149030232-149032049	Alternative 3' Splice Site	0.218753	Less Inclusion in Hearts
PFDN5	ENSG00000123349	chr12:53296244-53296275	chr12:53295509-53297924	Exon Skipping	-0.223	More Inclusion in Hearts
PHF14	ENSG00000106443	chr7:10982372-10983159	chr7:10974835-10990847	Exon Skipping	-0.426	More Inclusion in Hearts
PHLDB2	ENSG00000144824	chr3:111958275-111958295	chr3:111953930-111962312	Exon Skipping	0.33	Less Inclusion in Hearts
PI4KA	ENSG00000241973	chr22:20710859-20711340	chr22:20710699-20711461	Intron Retention	-0.279866	More Inclusion in Hearts
PIN1	ENSG00000127445	chr19:9838012-9838075	chr19:9835323-9838648	Exon Skipping	0.264491	Less Inclusion in Hearts
PLPP1	ENSG00000067113	chr5:55475299-55475450	chr5:55467869-55534964	Exon Skipping	-0.449	More Inclusion in Hearts
PLXND1	ENSG00000004399	chr3:129559613-129559783	chr3:129558428-129560434	Exon Skipping	-0.218	More Inclusion in Hearts
POLR2J3	ENSG00000285437	chr7:102568010-102568184	chr7:102565976-102569924	Exon Skipping	0.228	Less Inclusion in Hearts
POMGNT1	ENSG00000085998	chr1:46190473-46190517	chr1:46190473-46190621	Alternative 3' Splice Site	-0.268	More Inclusion in Hearts
POMGNT1	ENSG00000085998	chr1:46190518-46190719	chr1:46190473-46190784	Intron Retention	-0.25	More Inclusion in Hearts
PPHLN1	ENSG00000134283	chr12:42351885-42352049	chr12:42335883-42355222	Exon Skipping	0.395319	Less Inclusion in Hearts
PPP4C	ENSG00000149923	chr16:30081200-30081310	chr16:30076315-30082534	Exon Skipping	-0.27	More Inclusion in Hearts
PPP6R3	ENSG00000110075	chr11:68587978-68588024	chr11:68587798-68588024	Alternative 3' Splice Site	-0.201	More Inclusion in Hearts
PRKAR1A	ENSG00000108946	chr17:68512549-68515393	chr17:68512427-68515576	Intron Retention	0.251758	Less Inclusion in Hearts
PRRC2C	ENSG00000117523	chr1:171591152-171591204	chr1:171588379-171593511	Exon Skipping	0.255463	Less Inclusion in Hearts
PSMA2	ENSG00000106588	chr7:42927383-42927459	chr7:42924675-42932166	Exon Skipping	-0.231	More Inclusion in Hearts
PSMA4	ENSG00000041357	chr15:78542576-78542645	chr15:78542177-78544267	Exon Skipping	-0.228	More Inclusion in Hearts
PSMD13	ENSG00000185627	chr11:244076-244160	chr11:244041-244216	Intron Retention	-0.325	More Inclusion in Hearts
QKI	ENSG00000112531	chr6:163566721-163566795	chr6:163565946-163566795	Alternative 3' Splice Site	-0.442	More Inclusion in Hearts
QRICH1	ENSG00000198218	chr3:49032774-49033119	chr3:49032622-49033228	Intron Retention	-0.21	More Inclusion in Hearts
RBBP5	ENSG00000117222	chr1:205094987-205095064	chr1:205094873-205095064	Alternative 5' Splice Site	-0.292	More Inclusion in Hearts
RBL2	ENSG00000103479	chr16:53465603-53467057	chr16:53465438-53467169	Intron Retention	-0.23	More Inclusion in Hearts
RBM3	ENSG00000102317	chrX:48575815-48576083	chrX:48575168-48576419	Exon Skipping	-0.513	More Inclusion in Hearts
RBM6	ENSG00000004534	chr3:49999440-49999513	chr3:49962576-50048319	Exon Skipping	-0.36	More Inclusion in Hearts
RBM6	ENSG00000004534	chr3:50061548-50061961	chr3:50061462-50062108	Intron Retention	-0.267	More Inclusion in Hearts
RBM8A	ENSG00000265241	chr1:145926884-145927017	chr1:145926809-145927077	Intron Retention	-0.414	More Inclusion in Hearts
RGN	ENSG00000130988	chrX:47091678-47091809	chrX:47084418-47092215	Exon Skipping	-0.282	More Inclusion in Hearts
RHOC	ENSG00000155366	chr1:112705100-112705168	chr1:112703493-112707114	Exon Skipping	-0.212	More Inclusion in Hearts
RHOC	ENSG00000155366	chr1:112705100-112705201	chr1:112703644-112707102	Exon Skipping	-0.345	More Inclusion in Hearts
RHOC	ENSG00000155366	chr1:112705100-112706252	chr1:112703644-112707127	Exon Skipping	-0.345	More Inclusion in Hearts
RHOT2	ENSG00000140983	chr16:671001-671082	chr16:670892-671203	Intron Retention	-0.225	More Inclusion in Hearts
RNASEK	ENSG00000219200	chr17:7012778-7013665	chr17:7012646-7013742	Intron Retention	-0.293	More Inclusion in Hearts
RNASET2	ENSG00000026297	chr6:166948570-166948625	chr6:166946393-166952534	Exon Skipping	-0.295	More Inclusion in Hearts
RNH1	ENSG00000023191	chr11:504824-504888	chr11:502062-506759	Exon Skipping	-0.473	More Inclusion in Hearts
RPL15	ENSG00000174748	chr3:23917132-23917173	chr3:23917132-23917239	Alternative 5' Splice Site	-0.237	More Inclusion in Hearts
RPL15	ENSG00000174748	chr3:23917850-23918031	chr3:23917837-23918031	Alternative 3' Splice Site	0.7	Less Inclusion in Hearts
RPL17	ENSG00000265681	chr18:49491736-49491833	chr18:49491532-49492508	Exon Skipping	-0.251	More Inclusion in Hearts
RPS24	ENSG00000138326	chr10:78037439-78040225	chr10:78037194-78040716	Exon Skipping	-0.566	More Inclusion in Hearts
RPS24	ENSG00000138326	chr10:78040201-78040225	chr10:78037194-78040713	Exon Skipping	-0.738	More Inclusion in Hearts
RPS3	ENSG00000149273	chr11:75400694-75400777	chr11:75399519-75401733	Exon Skipping	-0.267	More Inclusion in Hearts
RRP8	ENSG00000132275	chr11:6600926-6601055	chr11:6600669-6603616	Exon Skipping	-0.206	More Inclusion in Hearts
RSRP1	ENSG00000117616	chr1:25243550-25243633	chr1:25243550-25244224	Alternative 3' Splice Site	0.61	Less Inclusion in Hearts
RSRP1	ENSG00000117616	chr1:25243634-25245149	chr1:25243550-25245301	Intron Retention	0.552	Less Inclusion in Hearts
RSRP1	ENSG00000117616	chr1:25244454-25244498	chr1:25243550-25245301	Exon Skipping	0.534	Less Inclusion in Hearts
RSRP1	ENSG00000117616	chr1:25245150-25245301	chr1:25244177-25245301	Alternative 5' Splice Site	0.466	Less Inclusion in Hearts
SARAF	ENSG00000133872	chr8:30066777-30066918	chr8:30065988-30070059	Exon Skipping	-0.314399	More Inclusion in Hearts
SDHAF2	ENSG00000167985	chr11:61438004-61438113	chr11:61430042-61446342	Exon Skipping	-0.22	More Inclusion in Hearts
SDR39U1	ENSG00000100445	chr14:24442178-24442260	chr14:24442098-24442260	Alternative 5' Splice Site	-0.238	More Inclusion in Hearts
SEC11A	ENSG00000140612	chr15:84679932-84679969	chr15:84670725-84687774	Exon Skipping	-0.396	More Inclusion in Hearts
SEC31A	ENSG00000138674	chr4:82842140-82842481	chr4:82829000-82844460	Exon Skipping	0.208	Less Inclusion in Hearts
SEC31A	ENSG00000138674	chr4:82842140-82842481	chr4:82829000-82844509	Exon Skipping	0.234671	Less Inclusion in Hearts
SETD5	ENSG00000168137	chr3:9474583-9475067	chr3:9474449-9475156	Intron Retention	-0.24	More Inclusion in Hearts
SFPQ	ENSG00000116560	chr1:35181135-35184593	chr1:35177989-35187122	Exon Skipping	0.43407	Less Inclusion in Hearts
SGK1	ENSG00000118515	chr6:134170916-134171022	chr6:134170826-134171178	Intron Retention	-0.264	More Inclusion in Hearts
SGSM3	ENSG00000100359	chr22:40409019-40409249	chr22:40408933-40409372	Intron Retention	-0.275	More Inclusion in Hearts
SH3PXD2A	ENSG00000107957	chr10:103622470-103622553	chr10:103617197-103627202	Exon Skipping	-0.387	More Inclusion in Hearts
SLC27A3	ENSG00000143554	chr1:153778687-153778885	chr1:153778161-153779211	Exon Skipping	-0.295	More Inclusion in Hearts
SLC27A3	ENSG00000143554	chr1:153778758-153778885	chr1:153778512-153779211	Exon Skipping	-0.225	More Inclusion in Hearts
SLC50A1	ENSG00000169241	chr1:155136828-155136951	chr1:155136299-155137596	Exon Skipping	-0.247	More Inclusion in Hearts
SLMAP	ENSG00000163681	chr3:57925845-57925934	chr3:57922889-57927393	Exon Skipping	-0.371	More Inclusion in Hearts
SLMAP	ENSG00000163681	chr3:57925845-57925934	chr3:57922889-57929168	Exon Skipping	-0.322136	More Inclusion in Hearts
SMAD4	ENSG00000141646	chr18:51076777-51078255	chr18:51076638-51079777	Intron Retention	-0.311	More Inclusion in Hearts
SMIM4	ENSG00000168273	chr3:52536774-52536906	chr3:52536605-52540526	Alternative 5' Splice Site	0.318782	Less Inclusion in Hearts
SMIM4	ENSG00000168273	chr3:NA-NA	chr3:52536605-52540526	Alternative 5' Splice Site	-0.318595	More Inclusion in Hearts
SMTN	ENSG00000183963	chr22:31097061-31097268	chr22:31096998-31097338	Intron Retention	-0.367	More Inclusion in Hearts
SMTN	ENSG00000183963	chr22:31100885-31100953	chr22:31099745-31104623	Exon Skipping	-0.5	More Inclusion in Hearts
SMTN	ENSG00000183963	chr22:31100885-31101049	chr22:31099745-31104556	Exon Skipping	-0.287	More Inclusion in Hearts
SNRPE	ENSG00000182004	chr1:203862182-203862222	chr1:203861850-203863725	Exon Skipping	-0.413	More Inclusion in Hearts
SNRPN	ENSG00000128739	chr15:24974311-24974456	chr15:24974288-24974456	Alternative 3' Splice Site	-0.568	More Inclusion in Hearts
SON	ENSG00000159140	chr21:33576418-33577481	chr21:33576365-33577481	Alternative 3' Splice Site	0.282	Less Inclusion in Hearts
SORBS2	ENSG00000154556	chr4:185638079-185638162	chr4:185630549-185646782	Exon Skipping	-0.443	More Inclusion in Hearts
SRP9	ENSG00000143742	chr1:225786862-225786985	chr1:225783300-225790466	Exon Skipping	-0.281	More Inclusion in Hearts
SRRM1	ENSG00000133226	chr1:24646790-24648858	chr1:24646667-24649029	Intron Retention	-0.262	More Inclusion in Hearts
SRSF1	ENSG00000136450	chr17:58005601-58005800	chr17:58004849-58005973	Intron Retention	-0.208957	More Inclusion in Hearts
SRSF3	ENSG00000112081	chr6:36599821-36600276	chr6:36598849-36601190	Exon Skipping	-0.243	More Inclusion in Hearts
SRSF5	ENSG00000100650	chr14:69770467-69770540	chr14:69769511-69770540	Alternative 3' Splice Site	-0.283	More Inclusion in Hearts
SRSF6	ENSG00000124193	chr20:43459153-43459420	chr20:43458361-43459895	Exon Skipping	-0.641	More Inclusion in Hearts
STAT2	ENSG00000170581	chr12:56354864-56355275	chr12:56354778-56355351	Intron Retention	-0.471	More Inclusion in Hearts
STAT2	ENSG00000170581	chr12:56355276-56355351	chr12:56354990-56355351	Alternative 5' Splice Site	-0.407	More Inclusion in Hearts
STAT2	ENSG00000170581	chr12:56355276-56355351	chr12:56355089-56355351	Alternative 5' Splice Site	-0.391	More Inclusion in Hearts
STING1	ENSG00000184584	chr5:139481343-139481477	chr5:139481159-139481704	Intron Retention	-0.256	More Inclusion in Hearts
SUN1	ENSG00000164828	chr7:852668-852812	chr7:852609-852952	Intron Retention	-0.219	More Inclusion in Hearts
SUPT20H	ENSG00000102710	chr13:37025191-37025437	chr13:37024340-37026236	Exon Skipping	0.236	Less Inclusion in Hearts
SUPT7L	ENSG00000119760	chr2:27661389-27662178	chr2:27660984-27662281	Intron Retention	-0.33	More Inclusion in Hearts
SYNCRIP	ENSG00000135316	chr6:85642797-85642890	chr6:85641292-85643778	Exon Skipping	-0.264	More Inclusion in Hearts
TACC2	ENSG00000138162	chr10:122132609-122132734	chr10:122113039-122195176	Exon Skipping	-0.315	More Inclusion in Hearts
TAF1D	ENSG00000166012	chr11:93733350-93733397	chr11:93733350-93733505	Alternative 3' Splice Site	-0.387	More Inclusion in Hearts
TAF1D	ENSG00000166012	chr11:93733350-93733419	chr11:93733350-93733505	Alternative 3' Splice Site	-0.482	More Inclusion in Hearts
TANC1	ENSG00000115183	chr2:159219362-159219691	chr2:159219238-159219867	Intron Retention	-0.342	More Inclusion in Hearts
TANGO2	ENSG00000183597	chr22:20053360-20053551	chr22:20052465-20056013	Exon Skipping	-0.381	More Inclusion in Hearts
TBC1D1	ENSG00000065882	chr4:38051899-38052060	chr4:38049618-38054338	Exon Skipping	0.26	Less Inclusion in Hearts
TBC1D9B	ENSG00000197226	chr5:179867445-179867495	chr5:179865838-179867849	Exon Skipping	0.283	Less Inclusion in Hearts
TCEAL4	ENSG00000133142	chrX:103586219-103586291	chrX:103585859-103586291	Alternative 3' Splice Site	-0.244	More Inclusion in Hearts
TEAD2	ENSG00000074219	chr19:49355959-49355970	chr19:49355312-49357314	Exon Skipping	0.211542	Less Inclusion in Hearts
TINF2	ENSG00000092330	chr14:24239669-24240155	chr14:24239669-24240183	Alternative 3' Splice Site	-0.376	More Inclusion in Hearts
TMEM11	ENSG00000178307	chr17:21210936-21211227	chr17:21197954-21214161	Exon Skipping	-0.323	More Inclusion in Hearts
TMEM126B	ENSG00000171204	chr11:85629132-85629262	chr11:85628585-85631808	Exon Skipping	0.303431	Less Inclusion in Hearts
TMEM126B	ENSG00000171204	chr11:85631145-85631316	chr11:85628585-85631808	Exon Skipping	0.290021	Less Inclusion in Hearts
TMEM141	ENSG00000244187	chr9:136791626-136791777	chr9:136791368-136792030	Exon Skipping	-0.279	More Inclusion in Hearts
TNFRSF10B	ENSG00000120889	chr8:23028442-23028528	chr8:23028331-23028602	Intron Retention	-0.338	More Inclusion in Hearts
TPM1	ENSG00000140416	chr15:63044027-63044152	chr15:63043706-63057111	Exon Skipping	-0.213	More Inclusion in Hearts
TPM1	ENSG00000140416	chr15:63061274-63062214	chr15:63061198-63062277	Intron Retention	-0.468	More Inclusion in Hearts
TPM2	ENSG00000198467	chr9:35684732-35684807	chr9:35684488-35685339	Exon Skipping	-0.338335	More Inclusion in Hearts
TPM2	ENSG00000198467	chr9:35685064-35685139	chr9:35684732-35685339	Exon Skipping	0.278542	Less Inclusion in Hearts
TPM4	ENSG00000167460	chr19:16095264-16095357	chr19:16093684-16102875	Exon Skipping	-0.472	More Inclusion in Hearts
TPM4	ENSG00000167460	chr19:16095264-16095893	chr19:16093684-16102948	Exon Skipping	-0.424	More Inclusion in Hearts
TRA2A	ENSG00000164548	chr7:23521707-23521840	chr7:23521707-23522432	Alternative 3' Splice Site	-0.283	More Inclusion in Hearts
TRA2A	ENSG00000164548	chr7:23522121-23522432	chr7:23521707-23531980	Exon Skipping	-0.242	More Inclusion in Hearts
TRA2B	ENSG00000136527	chr3:185931577-185931852	chr3:185926601-185938029	Exon Skipping	-0.317	More Inclusion in Hearts
TRO	ENSG00000067445	chrX:54926626-54927042	chrX:54926583-54927105	Intron Retention	-0.633	More Inclusion in Hearts
TSC2	ENSG00000103197	chr16:2076586-2077597	chr16:2076491-2077726	Intron Retention	-0.25	More Inclusion in Hearts
TSEN54	ENSG00000182173	chr17:75522334-75523274	chr17:75521409-75523335	Intron Retention	-0.453	More Inclusion in Hearts
TSPOAP1	ENSG00000005379	chr17:58304338-58304399	chr17:58301231-58305171	Exon Skipping	-0.405	More Inclusion in Hearts
TUBGCP6	ENSG00000128159	chr22:50220016-50220250	chr22:50219957-50221874	Intron Retention	-0.223	More Inclusion in Hearts
TUBGCP6	ENSG00000128159	chr22:50220251-50221874	chr22:50220192-50221874	Alternative 5' Splice Site	-0.407	More Inclusion in Hearts
UBE2F	ENSG00000184182	chr2:238016533-238016633	chr2:237994744-238025412	Exon Skipping	-0.276	More Inclusion in Hearts
UNC50	ENSG00000115446	chr2:98618168-98618515	chr2:98618146-98618515	Alternative 3' Splice Site	-0.273	More Inclusion in Hearts
UPF3A	ENSG00000169062	chr13:114286259-114286400	chr13:114282837-114286629	Exon Skipping	-0.457	More Inclusion in Hearts
UPF3A	ENSG00000169062	chr13:114286302-114286400	chr13:114282837-114286629	Exon Skipping	-0.375	More Inclusion in Hearts
UPP1	ENSG00000183696	chr7:48101824-48101870	chr7:48101824-48101982	Alternative 5' Splice Site	-0.243	More Inclusion in Hearts
USMG5	ENSG00000173915	chr10:103395746-103396032	chr10:103392371-103396441	Exon Skipping	0.366947	Less Inclusion in Hearts
USP28	ENSG00000048028	chr11:113807951-113808136	chr11:113806489-113808437	Exon Skipping	-0.354	More Inclusion in Hearts
USP28	ENSG00000048028	chr11:113808023-113808136	chr11:113804868-113808437	Exon Skipping	-0.325114	More Inclusion in Hearts
USP28	ENSG00000048028	chr11:113808023-113808136	chr11:113806489-113808437	Exon Skipping	-0.463	More Inclusion in Hearts
VEGFA	ENSG00000112715	chr6:43780732-43780803	chr6:43778889-43784562	Exon Skipping	-0.273	More Inclusion in Hearts
VEGFA	ENSG00000112715	chr6:43781956-43782052	chr6:43778889-43784562	Exon Skipping	-0.239	More Inclusion in Hearts
VLDLR	ENSG00000147852	chr9:2650517-2651873	chr9:2650370-2651954	Intron Retention	-0.592	More Inclusion in Hearts
WARS1	ENSG00000140105	chr14:100375283-100375403	chr14:100369087-100376311	Exon Skipping	-0.615	More Inclusion in Hearts
WARS1	ENSG00000140105	chr14:100375283-100375406	chr14:100369087-100376285	Exon Skipping	-0.608	More Inclusion in Hearts
WBP1	ENSG00000239779	chr2:74459478-74459562	chr2:74458450-74459745	Exon Skipping	-0.248	More Inclusion in Hearts
WDR6	ENSG00000178252	chr3:49014117-49014209	chr3:49011635-49014293	Intron Retention	-0.245	More Inclusion in Hearts
YY1AP1	ENSG00000163374	chr1:155668627-155668777	chr1:155659443-155670464	Exon Skipping	-0.393	More Inclusion in Hearts
ZC3H11A	ENSG00000058673	chr1:203802957-203803016	chr1:203802652-203803016	Alternative 3' Splice Site	-0.257	More Inclusion in Hearts
ZDHHC5	ENSG00000156599	chr11:57672021-57673194	chr11:57668114-57682543	Exon Skipping	-0.452	More Inclusion in Hearts
ZFAND5	ENSG00000107372	chr9:72363470-72363606	chr9:72360628-72365208	Exon Skipping	-0.219	More Inclusion in Hearts
ZFPL1	ENSG00000162300	chr11:65084361-65084690	chr11:65084242-65084800	Intron Retention	-0.295	More Inclusion in Hearts
ZNF211	ENSG00000121417	chr19:57639912-57640067	chr19:57634629-57642279	Exon Skipping	-0.249	More Inclusion in Hearts
ZNF83	ENSG00000167766	chr19:52616718-52616815	chr19:52612408-52619062	Exon Skipping	-0.234	More Inclusion in Hearts
ZSWIM7	ENSG00000214941	chr17:15977701-15977799	chr17:15977579-15977913	Intron Retention	-0.494	More Inclusion in Hearts
