## Supplementary material for "Alternative splicing dynamics during human cardiac development *in vivo* and *in vitro*": Table S11

### Sheet: rbps_de
Gene ID	Gene Name	log2FoldChange	adjusted p-value	Direction
ENSG00000060339	CCAR1	1.91620618021671	0.00780583690621775	Upregulated in Postnatal Hearts
ENSG00000060339	CCAR1	2.04348449225204	0.00156240494279396	Upregulated in Prenatal Hearts
ENSG00000013441	CLK1	2.93955240561227	0.000415084972412897	Upregulated in Postnatal Hearts
ENSG00000013441	CLK1	2.88310912365033	0.000405509925248229	Upregulated in Prenatal Hearts
ENSG00000196361	ELAVL3	4.72675144411945	0.000955901273861579	Upregulated in Postnatal Hearts
ENSG00000196361	ELAVL3	4.67173240084773	0.00105372978384178	Upregulated in Prenatal Hearts
ENSG00000162374	ELAVL4	6.18871886393131	0.0019636194517663	Upregulated in Postnatal Hearts
ENSG00000162374	ELAVL4	10.1767754651497	1.49311611725135e-06	Upregulated in Prenatal Hearts
ENSG00000104967	NOVA2	4.07963840531238	4.6476120519874e-10	Upregulated in Postnatal Hearts
ENSG00000104967	NOVA2	3.60589089468299	3.05475256771898e-08	Upregulated in Prenatal Hearts
ENSG00000184343	SRPK3	3.69125357208732	7.64817269120447e-07	Upregulated in Postnatal Hearts
ENSG00000184343	SRPK3	2.86984847300263	0.000390130921686436	Upregulated in Prenatal Hearts
ENSG00000169554	ZEB2	2.08712447344409	0.00280618656988859	Upregulated in Postnatal Hearts
ENSG00000169554	ZEB2	2.24249942801933	0.000384214664629045	Upregulated in Prenatal Hearts
